# Integrated transcriptomics identifies β-cell subpopulations and genetic networks associated with obesity and glycemic control in SM/J mice

**DOI:** 10.1101/2021.07.15.452524

**Authors:** Mario A Miranda, Juan F Macias-Velasco, Heather Schmidt, Heather A Lawson

**Author notes:** Authors contributed equally (Mario A Miranda, Juan F Macias-Velasco). Corresponding author 660 South Euclid Ave, Campus Box 8232, Saint Louis, MO, 63110.

## Abstract

Understanding how heterogeneous β-cell function and stress response impact diabetic etiology is imperative for therapy development. Standard single-cell RNA sequencing analysis illuminates some genetic underpinnings driving heterogeneity, but new strategies are required to capture information lost due to technical limitations. Here, we integrate pancreatic islet single-cell and bulk RNA sequencing data to identify β-cell subpopulations based on gene expression and characterize genetic networks associated with β-cell function in high- and low-fat fed male and female SM/J mice at 20 and 30wks of age. Previous studies have shown that high-fat fed SM/J mice resolve glycemic dysfunction between 20 and 30wks. We identify 4 β-cell subpopulations associated with insulin secretion, hypoxia response, cell polarity, and stress response. Relative proportions of these cells are influenced by age, sex, and diet. Network analysis identifies fatty acid metabolism and β-cell physiology gene expression modules associated with the hyperglycemic-obese state. We identify subtype-specific expression of *Pdyn* and *Fam151a* as candidate regulators of genetic pathways associated with β-cell function in obesity. In sum, this study uses a novel data integration method to explore how β-cells respond to obesity and glycemic stress, helping to define the relationship between β-cell heterogeneity and diabetes, and shedding light on novel genetic pathways with therapeutic potential.
