## Supplemental Table 2 for "Integrated transcriptomics identifies β-cell subpopulations and genetic networks associated with obesity and glycemic control in SM/J mice"

### Sheet: Sheet1
Gene Set	Description	Ratio	FDR
Beta 1
GO:0023061	signal release	4.5977	6.8945e-13
GO:0009914	hormone transport	4.7224	3.2331e-09
GO:0030133	transport vesicle	3.9005	3.4527e-07
GO:0019932	second-messenger-mediated signaling	4.3383	3.4527e-07
GO:0033500	carbohydrate homeostasis	3.8949	4.4254e-05
Beta 2
GO:0070482	response to oxygen levels	5.4912	7.2213e-08
GO:0006090	pyruvate metabolic process	10.55	6.1315e-07
GO:0046939	nucleotide phosphorylation	10.451	2.3329e-06
GO:0009132	nucleoside diphosphate metabolic process	8.8359	2.5493e-06
GO:0006091	generation of precursor metabolites and energy	4.5312	3.3401e-06
Beta 3
GO:0016327	apicolateral plasma membrane	31.346	0.0042583
GO:0003735	structural constituent of ribosome	7.8983	0.0042583
GO:0005840	ribosome	5.4221	0.02957
GO:0044445	cytosolic part	5.4221	0.02957
GO:0031012	extracellular matrix	4.6631	0.02957
Beta 4
GO:0043620	regulation of DNA-templated transcription in response to stress	37.349	0.00021552
GO:0045926	negative regulation of growth	12.106	0.0044405
GO:0035966	response to topologically incorrect protein	16.406	0.0044405
GO:0042594	response to starvation	11.625	0.017622
GO:1901654	response to ketone	11.325	0.094767
