## Supplemental Table 9 for "Integrated transcriptomics identifies β-cell subpopulations and genetic networks associated with obesity and glycemic control in SM/J mice"

### Sheet: Sheet1
Gene.stable.ID	Gene.name
ENSMUSG00000086714	0610009E02Rik
ENSMUSG00000070532	1700084C01Rik
ENSMUSG00000086390	1810019D21Rik
ENSMUSG00000085455	1810059H22Rik
ENSMUSG00000036552	2210404J11Rik
ENSMUSG00000043833	2900005J15Rik
ENSMUSG00000091636	A330050F15Rik
ENSMUSG00000071567	A830039N20Rik
ENSMUSG00000089809	A930011G23Rik
ENSMUSG00000042476	Abcb4
ENSMUSG00000026198	Abcb6
ENSMUSG00000000686	Abhd15
ENSMUSG00000097145	AC102739.1
ENSMUSG00000097383	AC130216.1
ENSMUSG00000097312	AC131780.1
ENSMUSG00000034853	Acot11
ENSMUSG00000043587	Acpl2
ENSMUSG00000020333	Acsl6
ENSMUSG00000027605	Acss2
ENSMUSG00000074207	Adh1
ENSMUSG00000042429	Adora1
ENSMUSG00000033717	Adra2a
ENSMUSG00000033715	Akr1c14
ENSMUSG00000045410	Akr1e1
ENSMUSG00000020256	Aldh1l2
ENSMUSG00000032593	Amigo3
ENSMUSG00000021314	Amph
ENSMUSG00000021257	Angel1
ENSMUSG00000028989	Angptl7
ENSMUSG00000034867	Ankrd27
ENSMUSG00000031931	Ankrd49
ENSMUSG00000031539	Ap3m2
ENSMUSG00000032952	Ap4b1
ENSMUSG00000024897	Apba1
ENSMUSG00000024411	Aqp4
ENSMUSG00000020052	Ascl1
ENSMUSG00000023017	Asic1
ENSMUSG00000028550	Atg4c
ENSMUSG00000089706	B230216N24Rik
ENSMUSG00000067370	B3galt4
ENSMUSG00000040605	Bace2
ENSMUSG00000026805	Barhl1
ENSMUSG00000030780	BC017158
ENSMUSG00000092564	BC051226
ENSMUSG00000046598	Bdh1
ENSMUSG00000035390	Brsk1
ENSMUSG00000053046	Brsk2
ENSMUSG00000060380	C030014I23Rik
ENSMUSG00000038527	C1rl
ENSMUSG00000047990	C2cd4a
ENSMUSG00000045912	C2cd4c
ENSMUSG00000033031	C330027C09Rik
ENSMUSG00000056158	Car10
ENSMUSG00000021647	Cartpt
ENSMUSG00000051980	Casr
ENSMUSG00000039648	Ccbl1
ENSMUSG00000045790	Ccdc149
ENSMUSG00000075225	Ccdc162
ENSMUSG00000074715	Ccl28
ENSMUSG00000000305	Cdh4
ENSMUSG00000036510	Cdh8
ENSMUSG00000058979	Cecr5
ENSMUSG00000036403	Cep135
ENSMUSG00000073542	Cep76
ENSMUSG00000037443	Cep85
ENSMUSG00000022604	Cep97
ENSMUSG00000022235	Cmbl
ENSMUSG00000025189	Cnnm1
ENSMUSG00000028444	Cntfr
ENSMUSG00000055022	Cntn1
ENSMUSG00000030785	Cox6a2
ENSMUSG00000032564	Cpne4
ENSMUSG00000040860	Crocc
ENSMUSG00000001622	Csn3
ENSMUSG00000024846	Cst6
ENSMUSG00000048796	Cyb561d1
ENSMUSG00000039519	Cyp7b1
ENSMUSG00000044667	D3Bwg0562e
ENSMUSG00000063455	D630045J12Rik
ENSMUSG00000035735	Dagla
ENSMUSG00000026989	Dapl1
ENSMUSG00000044748	Defb1
ENSMUSG00000015377	Dennd6b
ENSMUSG00000000276	Dgke
ENSMUSG00000022861	Dgkg
ENSMUSG00000047842	Diras2
ENSMUSG00000032396	Dis3l
ENSMUSG00000030409	Dmpk
ENSMUSG00000036766	Dner
ENSMUSG00000027478	Dnmt3b
ENSMUSG00000026856	Dolpp1
ENSMUSG00000026544	Dusp23
ENSMUSG00000091994	E130317F20Rik
ENSMUSG00000075020	E530001K10Rik
ENSMUSG00000048915	Efna5
ENSMUSG00000073436	Eme2
ENSMUSG00000025377	Enthd2
ENSMUSG00000041608	Entpd3
ENSMUSG00000040640	Erc2
ENSMUSG00000026610	Esrrg
ENSMUSG00000042787	Exog
ENSMUSG00000034871	Fam151a
ENSMUSG00000051000	Fam160a1
ENSMUSG00000045761	Fam179a
ENSMUSG00000070476	Fam217b
ENSMUSG00000034532	Fbxo16
ENSMUSG00000019429	Ffar3
ENSMUSG00000041842	Fhdc1
ENSMUSG00000038417	Fig4
ENSMUSG00000047787	Flrt1
ENSMUSG00000040181	Fmo1
ENSMUSG00000034687	Fras1
ENSMUSG00000027238	Frmd5
ENSMUSG00000008461	Fut1
ENSMUSG00000049307	Fut4
ENSMUSG00000005232	G6pc2
ENSMUSG00000039809	Gabbr2
ENSMUSG00000070880	Gad1
ENSMUSG00000024064	Galnt14
ENSMUSG00000033316	Galnt9
ENSMUSG00000025127	Gcgr
ENSMUSG00000025352	Gdf11
ENSMUSG00000050973	Gdpgp1
ENSMUSG00000027603	Ggt7
ENSMUSG00000030406	Gipr
ENSMUSG00000068615	Gjd2
ENSMUSG00000036395	Glb1l2
ENSMUSG00000049971	Glt1d1
ENSMUSG00000031286	Glt28d2
ENSMUSG00000060128	Gm10075
ENSMUSG00000073738	Gm10567
ENSMUSG00000078444	Gm10941
ENSMUSG00000084983	Gm11789
ENSMUSG00000064263	Gm1631
ENSMUSG00000091058	Gm17538
ENSMUSG00000049349	Gm5105
ENSMUSG00000085022	Gm5860
ENSMUSG00000050761	Gp1bb
ENSMUSG00000045967	Gpr158
ENSMUSG00000036292	Gramd1c
ENSMUSG00000050069	Grem2
ENSMUSG00000026959	Grin1
ENSMUSG00000034813	Grip1
ENSMUSG00000027890	Gstm4
ENSMUSG00000022828	Gtf2e1
ENSMUSG00000042638	Gucy2c
ENSMUSG00000007594	Hapln4
ENSMUSG00000035266	Helq
ENSMUSG00000037375	Hhat
ENSMUSG00000052565	Hist1h1d
ENSMUSG00000060639	Hist1h4i
ENSMUSG00000050936	Hist2h2bb
ENSMUSG00000081058	Hist2h3c2
ENSMUSG00000091405	Hist2h4
ENSMUSG00000040820	Hlcs
ENSMUSG00000007908	Hmgcll1
ENSMUSG00000014418	Hps5
ENSMUSG00000039628	Hs3st6
ENSMUSG00000025092	Hspa12a
ENSMUSG00000026018	Ica1l
ENSMUSG00000043088	Il17re
ENSMUSG00000035270	Impg2
ENSMUSG00000034570	Inpp5j
ENSMUSG00000035804	Ins1
ENSMUSG00000000215	Ins2
ENSMUSG00000005640	Insrr
ENSMUSG00000060798	Intu
ENSMUSG00000052605	Isoc2b
ENSMUSG00000002799	Jag2
ENSMUSG00000022208	Jph4
ENSMUSG00000090498	Kcnb2
ENSMUSG00000058248	Kcnh1
ENSMUSG00000001901	Kcnh6
ENSMUSG00000053519	Kcnip1
ENSMUSG00000030499	Kctd15
ENSMUSG00000038080	Kdm1b
ENSMUSG00000010021	Kif19a
ENSMUSG00000029312	Klhl8
ENSMUSG00000018362	Kpna2
ENSMUSG00000035606	Ky
ENSMUSG00000067242	Lgi1
ENSMUSG00000018698	Lhx1
ENSMUSG00000037605	Lphn3
ENSMUSG00000022211	Lrrc16b
ENSMUSG00000071862	Lrrtm2
ENSMUSG00000018411	Mapt
ENSMUSG00000021646	Mccc2
ENSMUSG00000039842	Mcph1
ENSMUSG00000026650	Meig1
ENSMUSG00000054619	Mettl7a1
ENSMUSG00000048329	Mfsd6l
ENSMUSG00000025759	Mfsd8
ENSMUSG00000005373	Mlxipl
ENSMUSG00000027612	Mmp24
ENSMUSG00000032221	Mns1
ENSMUSG00000001566	Mnx1
ENSMUSG00000078908	Mon1b
ENSMUSG00000049670	Morn4
ENSMUSG00000052373	Mpp3
ENSMUSG00000056569	Mpz
ENSMUSG00000048965	Mrgpre
ENSMUSG00000018405	Mrm1
ENSMUSG00000031760	Mt3
ENSMUSG00000030522	Mtmr10
ENSMUSG00000033763	Mtss1l
ENSMUSG00000029413	Naaa
ENSMUSG00000018995	Nars2
ENSMUSG00000049690	Nckap5
ENSMUSG00000036564	Ndrg4
ENSMUSG00000035187	Nkx6-1
ENSMUSG00000020598	Nrcam
ENSMUSG00000034825	Nrip3
ENSMUSG00000063895	Nupl1
ENSMUSG00000054976	Nyap2
ENSMUSG00000038534	Osbpl7
ENSMUSG00000021203	Otub2
ENSMUSG00000037279	Ovol2
ENSMUSG00000027765	P2ry1
ENSMUSG00000005682	Pan2
ENSMUSG00000024899	Papss2
ENSMUSG00000021587	Pcsk1
ENSMUSG00000020131	Pcsk4
ENSMUSG00000032177	Pde4a
ENSMUSG00000053965	Pde5a
ENSMUSG00000027400	Pdyn
ENSMUSG00000000301	Pemt
ENSMUSG00000038208	Pgap3
ENSMUSG00000040543	Pitpnm3
ENSMUSG00000036834	Plch1
ENSMUSG00000041653	Pnpla3
ENSMUSG00000021671	Poc5
ENSMUSG00000025218	Poll
ENSMUSG00000009739	Pou6f1
ENSMUSG00000046442	Ppm1e
ENSMUSG00000022490	Ppp1r1a
ENSMUSG00000025916	Ppp1r42
ENSMUSG00000005268	Prlr
ENSMUSG00000015476	Prrt1
ENSMUSG00000044139	Prss53
ENSMUSG00000060224	Pyroxd2
ENSMUSG00000024084	Qpct
ENSMUSG00000032356	Rasgrf1
ENSMUSG00000043639	Rbm20
ENSMUSG00000002324	Rec8
ENSMUSG00000043333	Rhbdl2
ENSMUSG00000028825	Rhd
ENSMUSG00000032890	Rims3
ENSMUSG00000057455	Rit2
ENSMUSG00000044164	Rnf182
ENSMUSG00000071573	Rnls
ENSMUSG00000098053	RP24-510G5.4
ENSMUSG00000089872	Rps6kc1
ENSMUSG00000041199	Rpusd1
ENSMUSG00000037846	Rtkn2
ENSMUSG00000019864	Rtn4ip1
ENSMUSG00000056071	S100a9
ENSMUSG00000024260	Sap130
ENSMUSG00000022123	Scel
ENSMUSG00000026589	Sec16b
ENSMUSG00000039539	Sgcz
ENSMUSG00000044461	Shisa2
ENSMUSG00000034460	Six4
ENSMUSG00000037762	Slc16a9
ENSMUSG00000018740	Slc25a35
ENSMUSG00000054099	Slc25a40
ENSMUSG00000036298	Slc2a13
ENSMUSG00000027690	Slc2a2
ENSMUSG00000050473	Slc35d3
ENSMUSG00000026904	Slc4a10
ENSMUSG00000006641	Slc5a6
ENSMUSG00000031129	Slc9a9
ENSMUSG00000079262	Slco1a6
ENSMUSG00000021136	Smoc1
ENSMUSG00000038291	Snx25
ENSMUSG00000063919	Srrm4
ENSMUSG00000030283	St8sia1
ENSMUSG00000025425	St8sia5
ENSMUSG00000001670	Tat
ENSMUSG00000046603	Tcaim
ENSMUSG00000025008	Tctn3
ENSMUSG00000031561	Tenm3
ENSMUSG00000000214	Th
ENSMUSG00000035686	Thrsp
ENSMUSG00000049036	Tmem121
ENSMUSG00000050640	Tmem150c
ENSMUSG00000025227	Tmem180
ENSMUSG00000046593	Tmem215
ENSMUSG00000031951	Tmem231
ENSMUSG00000085492	Trmt61b
ENSMUSG00000009246	Trpm5
ENSMUSG00000056832	Ttc26
ENSMUSG00000031577	Tti2
ENSMUSG00000030428	Ttyh1
ENSMUSG00000062380	Tubb3
ENSMUSG00000044988	Ucn3
ENSMUSG00000051502	Ufsp1
ENSMUSG00000026609	Ush2a
ENSMUSG00000079470	Utp14b
ENSMUSG00000037428	Vgf
ENSMUSG00000048832	Vps37c
ENSMUSG00000037843	Vstm2l
ENSMUSG00000040877	Wdr25
ENSMUSG00000039137	Whrn
ENSMUSG00000067150	Xpo5
ENSMUSG00000021287	Xrcc3
ENSMUSG00000028952	Zbtb48
ENSMUSG00000075600	Zc3h3
ENSMUSG00000006463	Zdhhc24
ENSMUSG00000054939	Zfp174
ENSMUSG00000004500	Zfp324
ENSMUSG00000021481	Zfp346
ENSMUSG00000046572	Zfp518b
ENSMUSG00000037243	Zfp692
ENSMUSG00000044501	Zfp758
ENSMUSG00000021271	Zfp839
ENSMUSG00000054715	Zscan22
