## Supplemental Table 10 for "Integrated transcriptomics identifies β-cell subpopulations and genetic networks associated with obesity and glycemic control in SM/J mice"

### Sheet: Sheet1
Gene Set	Description	Ratio	FDR
mmu04950	Maturity onset diabetes of the young	8.3751	0.080784
mmu04080	Neuroactive ligand-receptor interaction	5.0525	0.080784
GO:0044306	neuron projection terminus	3.9717	0.080784
GO:0033500	carbohydrate homeostasis	3.1927	0.080784
GO:0033267	axon part	2.4813	0.080784
