## Supplemental Table 12 for "Integrated transcriptomics identifies β-cell subpopulations and genetic networks associated with obesity and glycemic control in SM/J mice"

### Sheet: Sheet1
Gene Set	Description	Ratio	FDR
Brown Module
MP:0003562	abnormal pancreatic beta cell physiology	12.34	0.13806
MP:0010147	abnormal endocrine pancreas physiology	11.991	0.13806
MP:0003059	decreased insulin secretion	15.644	0.20309
MP:0004994	abnormal brain wave pattern	24.601	0.29418
MP:0002693	abnormal pancreas physiology	8.3623	0.29418
Blue Module
mmu00072	Synthesis and degradation of ketone bodies	72.437	0.096371
mmu00601	Glycosphingolipid biosynthesis	39.005	0.1765
mmu00650	Butanoate metabolism	31.691	0.17977
mmu04976	Bile secretion	14.913	0.60456
mmu01100	Metabolic pathways	2.1102	1
