## Supplemental Table 14 for "Integrated transcriptomics identifies β-cell subpopulations and genetic networks associated with obesity and glycemic control in SM/J mice"

### Sheet: Sheet1
Gene	moduleColor	All_kWithin	hf20_kWithin	hm20_kWithin	lf20_kWithin	lm20_kWithin	hf30_kWithin	hm30_kWithin	h_kWithin	l_kWithin	20_kWithin	30_kWithin	f_kWithin	m_kWithin
ENSMUSG00000000214	black	3.06101	4.21674	0.715979	0.959009	4.51579	0.710101	1.77708	0.163559	5.61965	0.605844	5.33	0.0010732	5.1876
ENSMUSG00000000215	red	2.68006	6.10789	5.80889	3.69588	4.18147	7.38452	8.49246	4.61915	2.37401	2.20055	4.86429	1.94356	3.79397
ENSMUSG00000000276	turquoise	0.372522	7.43239	4.58514	12.6848	9.21723	8.17817	21.7488	0.9406	0.455718	0.221354	1.39305	0.298792	2.1797
ENSMUSG00000000301	grey	0.28515	11.5447	14.134	12.6069	9.2865	15.5572	11.4533	0.829207	1.74151	0.446799	1.47936	0.403161	0.747587
ENSMUSG00000000305	turquoise	0.791829	9.4105	4.85062	13.57	9.69019	10.9292	26.1752	3.13239	0.234333	0.0885217	11.447	1.26187	2.23667
ENSMUSG00000000686	turquoise	1.53775	4.27079	3.9115	8.62423	6.02512	11.4977	29.567	3.00495	0.741189	1.51996	3.86753	0.882136	2.69037
ENSMUSG00000001566	brown	0.382725	8.14122	4.27016	7.20254	2.61317	4.61387	13.7162	0.0906503	0.120666	0.202838	1.40066	1.23934	0.328916
ENSMUSG00000001622	blue	0.709826	10.3865	2.59243	5.53699	4.26127	3.24894	7.91001	0.575054	0.218783	1.05125	0.598712	1.10254	2.28779
ENSMUSG00000001670	brown	1.90048	8.47427	4.02506	9.02814	7.77874	7.04552	2.46509	3.22204	0.906952	5.40082	0.34129	1.74859	1.73896
ENSMUSG00000001901	grey	0.0526042	19.509	8.38658	15.3706	11.7894	10.4779	11.4058	0.5275	0.27098	0.443951	0.441713	0.397098	0.351181
ENSMUSG00000002324	yellow	0.161224	3.40183	5.24843	0.852246	3.36157	3.24389	2.95679	1.44633	0.0761789	0.296847	0.209842	0.0579659	0.200747
ENSMUSG00000002799	grey	0.0303324	7.19502	13.2821	8.7278	18.517	14.2239	14.61	0.453247	0.141353	0.270794	0.342067	0.128825	0.291132
ENSMUSG00000004500	grey	0.0669101	14.4426	10.6713	16.541	12.9745	19.7991	13.6078	0.690542	0.913556	0.521778	0.776886	0.454759	0.390185
ENSMUSG00000005232	yellow	1.58476	3.1987	2.14987	2.78789	7.76155	3.71552	12.1782	3.10409	0.138056	3.48286	1.25599	0.337324	3.37335
ENSMUSG00000005268	brown	3.22185	9.04588	5.74626	3.46695	4.80259	6.10097	14.6478	2.10126	0.828872	5.22326	4.63524	2.71935	5.90774
ENSMUSG00000005373	grey	0.0696669	16.4602	12.0053	10.8451	9.59363	19.6082	18.4239	0.164209	0.294651	0.739703	0.781069	0.665125	0.440707
ENSMUSG00000005640	brown	1.53785	8.72234	5.82224	4.06034	13.5553	6.10751	10.9561	1.75718	0.295595	2.17119	3.17201	1.69158	2.74106
ENSMUSG00000005682	turquoise	8.92414	8.64112	12.2153	15.0478	6.99244	11.7269	29.6964	13.0856	1.59908	5.7043	17.975	2.47521	10.2398
ENSMUSG00000006463	blue	1.17272	4.88232	2.59018	8.57472	10.9903	8.77194	5.97397	2.2041	0.652891	1.77213	1.61706	0.136993	1.43276
ENSMUSG00000006641	red	1.02661	6.7498	6.16938	4.36085	4.67908	3.97808	6.27394	1.63203	1.40876	1.26157	2.42223	1.84737	1.19659
ENSMUSG00000007594	turquoise	0.842756	6.26341	5.12339	2.60782	9.97445	12.8105	24.3123	6.40038	0.410173	0.756728	4.3498	0.418653	1.33148
ENSMUSG00000007908	blue	4.59005	5.16448	10.9293	6.98402	5.10006	12.5767	11.6943	5.58085	0.671507	9.2799	2.79681	0.512049	6.99301
ENSMUSG00000008461	turquoise	2.06586	7.67451	12.2601	13.9393	6.77976	10.1649	17.6027	3.41754	0.597449	5.29397	1.80267	1.08532	3.48744
ENSMUSG00000009246	brown	0.306474	8.91078	7.73802	9.70635	13.08	4.58331	5.0859	0.317852	0.486033	0.154872	3.41077	2.55187	0.198485
ENSMUSG00000009739	turquoise	4.10017	4.662	5.82182	10.4935	9.75122	6.38588	25.0999	6.14135	0.219745	2.9273	13.3035	0.128716	4.51715
ENSMUSG00000010021	grey	0.0457917	13.683	16.8645	17.5078	15.4534	7.56144	14.49	0.728639	0.555391	1.04367	0.19313	0.132573	0.535201
ENSMUSG00000014418	turquoise	5.76476	8.09709	4.1792	11.418	6.26186	9.59622	24.1702	8.68286	1.60207	2.94846	14.6982	1.79249	6.16464
ENSMUSG00000015377	turquoise	5.92086	5.30771	8.4554	7.07852	8.74469	7.41307	22.4238	9.23999	0.229945	3.70737	14.1781	0.824175	7.24438
ENSMUSG00000015476	grey	0.0179987	15.8139	11.6467	8.6944	7.90381	10.4498	11.7386	0.707293	0.188759	0.102608	0.206042	0.196863	0.103311
ENSMUSG00000018362	turquoise	6.77548	4.08092	11.2789	15.3361	9.00584	7.08791	27.5694	10.4754	1.78052	5.20998	11.7092	1.26247	10.3267
ENSMUSG00000018405	green	2.86905	3.25706	7.77753	2.3669	3.34844	2.82564	3.36583	3.74179	0.0466974	6.36731	0.125333	0.071368	4.50239
ENSMUSG00000018411	black	1.57676	3.68839	0.687612	2.79075	0.903494	0.963414	0.986145	0.0287813	4.42297	0.00267633	3.71154	0.100467	3.05371
ENSMUSG00000018698	yellow	0.538019	2.84878	3.3786	3.70084	0.700663	2.50822	11.3826	2.4473	0.064651	0.799104	1.10261	0.0518744	0.834767
ENSMUSG00000018740	turquoise	0.329751	7.02758	5.4779	10.2972	3.7793	8.37472	16.8727	1.21796	0.0721566	0.15695	1.93503	0.101599	1.09008
ENSMUSG00000018995	turquoise	0.244571	7.74459	11.9001	6.59094	8.93532	6.94161	5.79969	0.806976	0.428079	2.44484	0.0847631	0.167036	0.59153
ENSMUSG00000019429	yellow	0.357823	2.11791	3.38774	3.25639	9.30282	4.99313	2.84211	1.42066	0.0429803	1.45194	0.179268	0.0551817	1.04544
ENSMUSG00000019864	turquoise	7.21519	9.8512	12.9075	15.7259	4.9468	13.3695	24.8785	11.0316	1.85617	5.11005	13.8617	2.61008	8.29032
ENSMUSG00000020052	grey	0.28707	17.8941	12.5941	10.7552	11.3422	12.522	17.938	0.499802	1.4973	1.48883	0.503848	1.65647	0.464088
ENSMUSG00000020131	grey	0.487474	15.9677	15.9394	24.4002	11.4006	11.4136	12.1642	0.738249	1.83936	0.785832	1.42891	0.319977	1.20246
ENSMUSG00000020256	brown	1.67263	8.0813	5.95805	10.1639	14.6242	4.29324	4.45721	0.885319	1.50543	4.46929	0.492189	1.27492	1.91898
ENSMUSG00000020333	grey	0.179922	8.05041	14.7766	9.54247	12.5208	12.2346	9.82518	0.856658	0.123345	1.17194	0.400182	0.487457	0.808609
ENSMUSG00000020598	black	2.66113	3.9669	1.47589	0.987184	3.33929	1.76137	1.31929	0.0532325	5.11701	0.0507538	5.73467	0.0394524	4.88046
ENSMUSG00000021136	yellow	1.94112	3.79851	2.58304	4.48853	9.03564	2.92112	4.47183	2.15074	1.5819	2.55664	2.44668	0.42218	2.25122
ENSMUSG00000021203	grey	0.131957	14.5015	14.2883	10.895	18.2411	12.1134	15.6232	0.659706	0.341062	0.485897	0.37156	0.333812	0.640658
ENSMUSG00000021257	turquoise	6.06194	6.27546	5.68613	11.5608	6.69055	11.7189	24.4939	9.46803	1.00128	3.15605	13.553	1.65791	6.38503
ENSMUSG00000021271	green	5.52401	1.41752	9.32007	1.74057	0.943545	4.56469	8.2122	7.22904	0.0643361	7.89401	2.89235	0.0188671	7.42795
ENSMUSG00000021287	blue	0.319458	5.98945	5.51425	10.3262	5.12164	13.4223	4.20306	0.575659	0.172047	0.931485	0.362424	0.195527	0.524763
ENSMUSG00000021314	black	0.531705	2.82374	0.889203	1.25636	1.36856	2.37612	2.0966	0.0648563	1.45626	0.154147	3.16787	0.0783375	1.45624
ENSMUSG00000021481	grey	0.129219	9.08587	13.3775	22.895	20.8608	13.6393	13.3218	1.19792	0.211181	0.711805	0.361222	0.791915	0.437138
ENSMUSG00000021587	brown	2.16642	7.74721	6.68112	7.49131	11.2659	6.76283	9.93695	3.40675	1.01843	5.6101	1.34465	1.57514	3.85205
ENSMUSG00000021646	turquoise	4.88167	10.1292	7.98187	4.89307	8.72285	11.3838	28.2082	10.3388	0.175352	1.8871	13.3441	0.738866	6.12094
ENSMUSG00000021647	brown	0.649393	8.40561	8.46265	5.83581	9.05648	5.16022	4.37993	0.133325	0.574507	1.23284	0.881923	2.69093	0.314959
ENSMUSG00000021671	green	2.45884	2.19782	4.38093	4.00813	2.61905	4.28948	8.33309	3.48363	0.0659853	3.86038	1.369	0.222091	3.68829
ENSMUSG00000022123	pink	0.119177	0.36918	1.9389	1.25289	1.64896	1.14096	1.09823	0.00124788	0.984266	0.0089835	0.580062	0.454377	0.0139637
ENSMUSG00000022208	grey	0.297403	13.2163	11.201	11.9426	18.501	23.1166	16.7472	1.13679	0.317043	1.0641	1.28232	2.20556	0.706828
ENSMUSG00000022211	turquoise	0.252379	4.92649	4.23693	15.3322	4.46452	9.7887	0.415514	0.215578	0.693149	0.495852	0.850314	1.03196	0.139701
ENSMUSG00000022235	grey	0.166839	9.78345	12.3445	11.3226	9.10942	23.521	11.8086	0.309329	0.216355	0.43451	0.721129	0.926931	0.339825
ENSMUSG00000022490	brown	3.38253	8.46021	5.40038	6.42817	3.64488	3.26362	11.6979	1.32258	0.50236	4.03062	4.81499	4.03826	3.4197
ENSMUSG00000022604	turquoise	7.21943	9.67226	11.8612	13.8948	9.08412	12.8133	22.2841	10.2835	1.44864	7.11061	12.1964	1.1772	8.30831
ENSMUSG00000022828	turquoise	6.2549	8.55865	7.38358	4.0266	8.55411	6.33806	28.4929	10.308	1.23347	4.86575	12.1644	0.863114	7.35929
ENSMUSG00000022861	grey	0.0704494	9.30641	10.2066	18.3255	17.1552	4.23034	15.844	0.150827	1.15949	0.970768	0.267861	0.365388	0.226049
ENSMUSG00000023017	grey	0.0748084	13.7612	13.4116	24.2404	14.7186	13.954	11.0764	0.81123	0.600981	0.206886	0.474044	0.457092	0.300791
ENSMUSG00000024064	yellow	0.352632	3.89115	5.90246	3.68594	8.69513	2.28044	9.09628	1.05401	0.346724	0.966969	0.287141	0.085343	1.21756
ENSMUSG00000024084	turquoise	0.523306	6.70708	6.33812	2.89541	6.9059	10.1706	11.0774	5.51562	0.333328	0.98534	0.597509	0.622202	0.459441
ENSMUSG00000024260	yellow	1.7541	2.8558	5.82006	3.99775	5.7808	5.26011	8.35787	3.66104	0.723441	2.96027	2.06483	0.0611167	1.98647
ENSMUSG00000024411	blue	0.681286	10.7794	2.96019	7.52917	9.55095	10.5428	2.27828	0.36463	0.288435	3.82757	0.351561	0.596251	2.28536
ENSMUSG00000024846	grey	0.142007	9.88525	13.3768	13.4259	11.6733	22.3172	11.9289	0.233692	0.823494	0.600478	0.522445	2.20511	0.278583
ENSMUSG00000024897	black	2.32594	1.3687	0.808607	1.28443	1.89634	2.19523	0.384013	0.107751	4.29645	0.25597	5.45612	0.0269221	4.4332
ENSMUSG00000024899	brown	2.23382	7.60686	7.33948	10.9934	14.8919	6.75349	4.58415	1.8633	2.04737	6.89414	0.176956	2.18656	3.32123
ENSMUSG00000025008	turquoise	0.892689	7.1309	5.07059	8.83369	9.78956	4.01961	9.34629	3.91565	0.470277	0.474595	2.95335	0.572853	0.850148
ENSMUSG00000025092	brown	1.42433	6.5304	4.21983	7.38814	1.30717	5.96848	13.6894	0.391159	0.46746	3.09551	0.968763	2.66567	1.18033
ENSMUSG00000025127	grey	0.121868	16.4757	14.1421	10.3629	12.8933	18.3503	12.4687	1.01416	1.24042	0.720472	1.58419	0.114032	0.563239
ENSMUSG00000025189	pink	0.497286	0.803639	0.210744	0.828305	0.719445	2.49235	2.13379	0.00319281	3.86132	0.00316498	3.63722	3.29605	0.00115249
ENSMUSG00000025218	turquoise	4.34863	6.95843	11.0871	8.33118	4.63649	10.8423	25.447	7.50426	0.0638497	1.70016	14.4695	0.654998	5.63473
ENSMUSG00000025227	grey	0.0371195	9.36791	9.59957	10.6714	6.10201	12.4391	10.8573	0.381853	0.279789	0.250004	0.280907	0.372703	0.320982
ENSMUSG00000025352	grey	0.0531818	11.0921	9.55364	9.9295	15.8806	13.5408	8.94665	0.239496	0.322617	0.320485	0.691806	0.384285	0.155574
ENSMUSG00000025377	yellow	1.46979	4.45391	2.90465	3.21324	9.49875	3.88825	4.85288	1.69067	0.336667	2.95108	0.774133	0.169897	1.83562
ENSMUSG00000025425	turquoise	1.44073	6.26781	9.7619	9.96292	6.4164	5.39546	23.4609	3.81211	0.594436	2.00813	3.73206	0.393999	4.40576
ENSMUSG00000025759	turquoise	2.64291	6.50832	8.16239	12.3003	7.13094	6.62978	23.4377	6.84396	1.1258	2.72614	8.25292	1.62006	3.94502
ENSMUSG00000025916	grey	0.849243	8.19562	12.6157	16.3621	14.5895	11.1077	16.1319	1.17518	1.53143	1.57532	1.51346	2.53265	0.786262
ENSMUSG00000026018	green	0.393759	4.4328	6.57677	4.29211	7.5202	3.4374	5.00998	1.44881	0.441231	1.22519	0.093103	0.102569	2.05003
ENSMUSG00000026198	turquoise	1.3805	8.14682	5.09586	6.12344	8.3553	4.69038	27.1894	6.7299	0.490391	0.247278	5.8247	0.347977	2.30567
ENSMUSG00000026544	brown	0.433131	2.28903	8.40097	2.59204	6.61432	6.24028	4.67451	0.0160682	0.216979	0.713953	1.15487	1.44283	0.159651
ENSMUSG00000026589	turquoise	3.46682	6.90849	11.8268	15.0149	7.82975	6.81608	22.3969	7.02007	1.09145	1.65527	10.2323	1.8889	5.53632
ENSMUSG00000026609	grey	0.157379	12.5962	13.8978	6.20424	20.8644	5.75672	11.3727	0.857636	0.485101	0.876767	0.330005	1.02099	0.817701
ENSMUSG00000026610	blue	0.213201	3.80102	8.05234	2.58453	5.57253	15.3296	3.6416	1.25689	0.487352	1.92034	0.374231	0.703274	1.09737
ENSMUSG00000026650	yellow	0.376114	4.23097	3.07037	3.5841	2.59199	2.99967	9.89582	0.925711	0.400166	0.429158	0.89751	0.428568	0.395527
ENSMUSG00000026805	red	0.80499	0.586885	1.65971	4.25397	1.90283	6.78391	7.85042	2.47729	0.358746	0.295249	2.45822	0.472023	1.14921
ENSMUSG00000026856	green	2.85343	3.16912	7.64821	2.92799	2.33611	7.22552	2.74357	3.71192	0.197327	6.57235	1.30093	0.188812	3.54222
ENSMUSG00000026904	grey	0.317288	14.5584	11.5995	9.6445	8.84053	12.5617	8.20023	1.23837	0.150478	1.08931	0.714658	1.02407	0.488558
ENSMUSG00000026959	grey	0.363701	14.9146	14.3353	23.4839	20.8267	11.6171	15.2863	0.118533	1.87782	1.01676	0.512498	0.461064	1.17665
ENSMUSG00000026989	pink	1.88985	1.76793	1.9074	0.486647	1.61299	1.46768	2.6431	0.110748	4.54221	0.0909336	3.60083	3.77131	0.204853
ENSMUSG00000027238	grey	0.290207	11.6158	14.8899	21.7081	10.9736	18.4595	17.9376	1.66624	0.58985	1.85638	0.24548	0.501645	0.95074
ENSMUSG00000027400	grey	0.336677	17.7946	13.6158	10.9133	19.6784	22.6131	9.59618	0.864922	0.147548	2.31041	0.57455	0.840745	0.513972
ENSMUSG00000027478	blue	2.77817	6.61864	9.55708	4.04291	4.12597	15.1104	7.46086	4.85386	0.424079	5.14237	1.37015	0.43298	4.3879
ENSMUSG00000027603	black	0.405157	3.67474	0.983986	2.47338	4.81486	2.35783	0.614286	0.109432	3.13886	0.639741	0.989445	0.0433048	1.98093
ENSMUSG00000027605	blue	6.09182	5.14071	8.56518	9.22656	4.17383	2.1251	10.8898	7.79897	0.352617	9.41319	2.74819	0.0962799	7.9262
ENSMUSG00000027612	blue	0.756253	8.67558	3.12159	3.055	8.10426	8.97071	3.79049	0.744527	0.143197	1.83569	0.0385118	0.0423481	0.848838
ENSMUSG00000027690	brown	3.51695	8.92294	7.03351	9.68721	13.4909	5.26769	14.0964	2.36878	2.2621	6.32667	4.52893	3.82484	5.65788
ENSMUSG00000027765	grey	0.343652	10.3369	10.472	8.35115	16.3911	8.70466	17.2273	0.842519	0.766681	0.905216	0.698909	0.293964	1.27184
ENSMUSG00000027890	blue	1.02737	4.94476	7.95849	7.21995	4.74531	12.7815	8.81415	2.90226	0.314284	1.81619	1.37503	0.195853	1.6438
ENSMUSG00000028444	grey	0.134002	17.3974	13.6727	18.1814	12.4918	20.7131	12.5534	1.01793	0.559904	1.14428	0.455352	1.26989	0.357803
ENSMUSG00000028550	turquoise	3.50713	7.70873	10.275	10.8811	9.48323	10.3246	25.4418	6.11904	0.365648	1.6521	12.6505	0.9022	4.48755
ENSMUSG00000028825	green	0.3088	3.7698	4.30357	2.75066	2.20872	6.56387	3.81765	2.22702	0.0750663	1.02062	0.24404	0.0903268	0.830808
ENSMUSG00000028952	green	1.88355	6.66098	8.60822	2.96953	2.66773	7.16216	8.02935	3.37045	0.0216393	5.18058	1.32728	0.20214	2.93219
ENSMUSG00000028989	brown	2.69919	9.44695	4.48174	8.71023	6.51597	4.0206	14.5944	1.28199	0.432462	6.60583	2.49763	2.17441	5.81635
ENSMUSG00000029312	green	1.63343	2.81655	6.65889	4.01891	2.70155	2.06113	2.39843	3.52844	0.164665	2.8154	0.303117	0.061483	3.93219
ENSMUSG00000029413	blue	4.20912	8.6336	6.70411	2.04567	5.18042	4.60676	9.55032	4.58754	0.154855	6.87172	3.12312	0.329519	6.23025
ENSMUSG00000030283	blue	0.381447	2.68828	4.67281	4.30696	8.78507	6.35021	4.77622	1.23553	0.299629	1.29738	0.267073	0.162648	2.49987
ENSMUSG00000030406	blue	0.58526	4.1966	8.81723	7.235	7.4313	13.869	3.98565	1.13071	0.0838402	1.661	0.305008	0.287303	4.02707
ENSMUSG00000030409	grey	0.0778943	8.27175	12.1329	10.7889	7.24849	18.8644	12.3129	0.6652	0.191093	0.240613	0.329481	0.558583	0.345798
ENSMUSG00000030428	grey	1.02846	18.7645	13.9441	14.4168	9.51245	18.3081	12.6186	2.08135	0.318352	2.66061	0.283194	1.80805	0.4381
ENSMUSG00000030499	blue	1.37994	7.88698	8.86111	7.02298	9.56836	1.88815	3.09276	2.7347	0.461619	4.24624	0.167864	0.105035	2.25497
ENSMUSG00000030522	turquoise	1.23591	9.62664	4.74657	10.4737	8.16034	6.75445	18.9927	1.58671	0.956202	0.191233	5.78927	0.24617	2.77632
ENSMUSG00000030780	blue	2.29423	3.61447	11.0616	10.0906	11.085	4.61699	8.85705	5.14687	0.933518	3.75501	1.6614	0.107816	2.93765
ENSMUSG00000030785	brown	2.10151	6.17199	4.53033	2.55543	5.02468	6.0738	12.5728	0.879827	0.569996	3.29542	3.03345	1.5393	3.25234
ENSMUSG00000031129	brown	0.475445	8.3116	6.5819	7.94549	10.7295	7.27232	3.01933	0.362333	1.18443	2.15962	0.210107	1.02206	0.522688
ENSMUSG00000031286	yellow	2.19606	2.78558	0.911508	3.41299	8.63021	1.78315	5.57187	3.02651	0.98583	3.41222	2.18907	0.0572667	2.82314
ENSMUSG00000031539	red	0.457467	3.44412	1.36332	5.17836	3.32083	5.35594	7.51159	0.410968	1.55045	0.416873	1.13214	2.07172	0.53733
ENSMUSG00000031561	grey	0.149363	14.0853	14.6057	10.9475	19.8858	21.5511	12.7566	0.687036	0.34595	0.940153	0.684925	0.62796	0.468726
ENSMUSG00000031577	turquoise	0.585427	7.50657	5.94018	3.90168	9.37301	6.95598	17.4088	2.13033	0.192162	0.668613	2.17409	0.166937	1.42937
ENSMUSG00000031760	black	0.334032	1.54045	1.89471	1.52878	1.66366	1.40721	2.74742	0.087217	1.10349	0.00650032	1.57116	0.0839057	1.45903
ENSMUSG00000031931	green	3.29471	2.84342	2.96252	3.79323	7.53664	5.11548	8.68814	4.67554	0.129634	4.86262	2.68769	0.130224	3.90236
ENSMUSG00000031951	turquoise	0.346343	7.04879	10.2383	11.743	6.43852	13.6474	28.7697	1.07383	0.1167	0.399471	1.49713	1.04707	1.24288
ENSMUSG00000032177	blue	4.08577	10.9468	9.06841	10.125	3.57942	10.3151	11.9478	4.56672	0.308441	8.18005	3.94753	0.274031	5.52632
ENSMUSG00000032221	brown	3.18752	7.15121	6.42507	4.59362	15.6212	2.83424	14.5142	2.50121	0.497344	5.65825	3.92712	4.24504	3.34737
ENSMUSG00000032356	yellow	2.07878	5.04503	5.89916	3.06356	3.21706	2.71952	11.888	4.40716	0.111281	3.96083	2.12208	0.129532	2.81108
ENSMUSG00000032396	green	2.73979	5.82473	10.0783	2.37189	6.61397	4.31492	7.36854	4.32652	0.206598	4.59928	3.60541	0.0455652	2.80707
ENSMUSG00000032564	grey	0.212755	13.932	7.75678	16.4568	21.0219	18.1363	10.389	0.353629	0.586904	1.16787	0.874473	1.24569	0.523122
ENSMUSG00000032593	yellow	0.103664	2.907	5.34546	3.71626	2.46619	2.45263	4.01829	0.595559	0.042087	0.412302	0.0677878	0.0165982	0.349543
ENSMUSG00000032890	brown	0.670768	5.193	5.16099	4.96235	2.83639	7.39074	14.033	0.440697	0.0906707	1.00813	1.43793	0.55273	1.75762
ENSMUSG00000032952	turquoise	2.89809	6.98674	12.1973	13.7385	6.18411	6.62633	17.4103	6.96179	0.0689429	3.98098	5.34129	0.177266	4.86123
ENSMUSG00000033031	blue	1.24274	7.6838	7.37546	6.41491	9.798	3.90771	2.84223	1.04347	0.296657	4.50896	0.0434258	0.374199	2.96203
ENSMUSG00000033316	grey	0.100317	9.22385	11.3182	10.7954	20.057	6.23542	16.0399	0.620594	0.561673	0.543535	0.377016	0.293593	0.497679
ENSMUSG00000033715	brown	1.41542	2.36955	5.0093	11.5924	9.92693	2.66995	4.86756	0.898195	1.20934	3.70709	0.618817	1.05239	2.12914
ENSMUSG00000033717	turquoise	0.52042	4.77603	5.66099	14.9334	6.43299	12.9673	6.31212	1.0725	1.28815	1.01881	0.907815	1.69758	0.294977
ENSMUSG00000033763	brown	0.440891	5.21258	3.98755	3.72415	12.9004	5.28669	9.09424	0.0821815	0.343293	0.724715	1.45906	0.725484	0.674424
ENSMUSG00000034460	grey	0.372595	11.3301	13.1022	9.64399	15.8722	22.4068	8.26399	0.64249	1.6265	0.616436	1.34653	0.235395	1.4507
ENSMUSG00000034532	grey	0.0801259	19.1781	12.0309	8.24212	11.3397	5.9142	10.8911	0.383785	0.412046	1.22545	0.499428	0.343706	0.541746
ENSMUSG00000034570	grey	0.0189942	18.5127	14.6742	24.9953	13.8526	14.7967	10.8552	0.454974	0.577273	0.455097	0.100243	0.183444	0.208263
ENSMUSG00000034687	grey	0.0588226	11.3659	11.9606	10.195	8.48271	19.9228	17.389	0.907656	0.268777	0.317663	0.272267	0.199446	0.704489
ENSMUSG00000034813	grey	0.0374688	18.4669	15.431	23.9061	14.0553	21.5066	11.6406	0.45458	0.203232	0.271802	0.736925	0.448012	0.230828
ENSMUSG00000034825	green	0.961522	5.85354	4.77734	2.56622	4.5786	3.74424	3.44497	2.11893	0.0958331	3.44585	0.0263245	0.130739	1.4459
ENSMUSG00000034853	red	0.506715	1.83071	5.12995	4.82923	2.4103	3.93635	3.7124	0.96946	0.48601	0.585528	2.02248	0.851685	0.785092
ENSMUSG00000034867	turquoise	8.41136	6.71696	7.32842	11.1526	5.65583	10.2059	29.4155	11.4108	1.25555	4.47547	18.0988	0.816623	9.63081
ENSMUSG00000034871	brown	3.47625	9.18735	8.46703	11.5897	2.5263	7.103	14.4954	2.57501	1.10286	7.26601	3.4515	3.05793	5.49476
ENSMUSG00000035187	turquoise	1.92618	7.77576	11.3299	7.79437	6.82788	12.4117	22.4517	4.96291	0.944087	2.01807	3.18404	1.02081	3.33731
ENSMUSG00000035266	green	0.122474	3.86721	9.35643	3.1404	6.87112	1.25809	3.56411	0.572521	0.398146	0.281351	0.103691	0.0333165	0.17526
ENSMUSG00000035270	yellow	0.196584	1.70004	3.57787	4.93891	2.01113	5.44067	10.6355	0.867891	0.228128	1.2824	0.0276671	0.603935	0.914376
ENSMUSG00000035390	green	2.87972	2.468	9.51983	1.83298	4.0191	3.28622	3.35683	4.39882	0.0681156	6.38757	0.010538	0.0504989	5.64574
ENSMUSG00000035606	brown	1.21946	9.15109	5.85141	4.54361	4.18456	3.70495	4.69029	0.32092	0.294901	2.23074	1.66024	1.96064	1.00456
ENSMUSG00000035686	red	0.309622	6.82111	2.92203	1.5211	3.11464	2.92478	4.38027	1.12116	0.398264	0.35021	0.474648	0.0366274	1.82425
ENSMUSG00000035735	grey	0.189408	11.3211	13.7183	25.2782	19.2185	11.7642	10.1125	0.623627	0.513587	1.55796	0.184735	0.501759	0.508891
ENSMUSG00000035804	red	2.6839	4.86722	5.90829	3.8761	3.51304	7.15742	8.54984	4.45703	2.06676	2.22353	4.96736	1.97715	3.59519
ENSMUSG00000036292	red	0.979923	6.26522	4.07607	4.61389	2.52665	6.42948	7.55479	1.39146	1.0105	1.33595	2.06515	2.40676	1.1082
ENSMUSG00000036298	green	0.167475	2.78277	2.0807	2.53261	5.69164	4.40635	1.31107	0.321392	0.126454	0.321484	0.213913	0.0713491	0.331137
ENSMUSG00000036395	brown	1.00182	5.8198	3.08111	11.5312	15.7376	6.60774	4.96945	0.590128	2.58444	4.34026	0.204381	1.77076	0.731075
ENSMUSG00000036403	blue	4.17072	9.98248	10.3731	8.53536	3.95966	11.2368	7.65174	6.12302	0.0758515	6.63595	2.55063	0.492175	6.69002
ENSMUSG00000036510	brown	3.20711	8.39459	3.84145	3.88693	13.9867	4.65085	12.4405	3.06826	0.668509	4.94006	3.72744	2.99234	5.00387
ENSMUSG00000036552	red	0.364406	3.06267	2.70405	1.58408	1.89433	2.6177	2.74805	0.848335	0.156807	0.399446	1.00531	0.66597	0.390963
ENSMUSG00000036564	black	3.83249	1.73921	2.64578	3.02555	4.26328	1.02841	0.955392	0.0277749	6.23988	0.453546	6.25833	0.262105	5.5069
ENSMUSG00000036766	black	1.13457	2.76839	0.948263	1.69754	1.04842	2.32083	2.83217	0.0527576	3.28927	0.036987	2.58663	0.0198089	2.81441
ENSMUSG00000036834	green	3.36832	2.59767	3.33385	3.85424	1.99381	3.36893	7.38987	4.4258	0.136723	4.962	2.64426	0.027199	3.94872
ENSMUSG00000037243	blue	1.29438	11.5684	7.96327	7.89159	9.98719	5.74335	11.3615	4.75321	0.699561	1.90321	2.52358	0.281356	1.14059
ENSMUSG00000037279	grey	0.787291	11.962	16.7208	10.8328	12.5199	15.0035	10.6263	1.79061	0.908326	2.23099	1.44655	0.919511	1.7817
ENSMUSG00000037375	grey	0.193444	14.9029	12.718	14.9719	12.7155	13.0888	11.8418	0.730684	0.565876	1.11869	0.329637	0.388939	0.773196
ENSMUSG00000037428	grey	1.01283	12.2063	8.47294	22.9808	14.3863	8.46678	15.0147	1.35004	0.642741	1.9988	1.20182	1.84874	0.512814
ENSMUSG00000037443	turquoise	2.11719	7.68795	5.9781	12.0781	8.55242	6.44235	28.7047	3.23619	1.3746	0.855166	10.4016	1.6357	2.54583
ENSMUSG00000037605	grey	0.0428544	18.0346	10.4642	11.2701	8.02953	12.5628	10.9259	0.25676	0.373814	0.442765	0.180438	0.476664	0.349364
ENSMUSG00000037762	grey	0.0455183	11.5203	16.529	10.3077	16.8813	4.96632	9.08987	0.182145	0.302756	1.2234	0.148318	0.555886	0.15752
ENSMUSG00000037843	grey	0.0471711	10.801	11.51	7.93409	12.0762	22.4807	16.9017	0.205301	0.117676	0.0731522	0.696355	0.15723	0.513878
ENSMUSG00000037846	yellow	1.85008	3.06866	3.38744	3.00201	6.55339	3.19778	11.0356	3.18165	0.773751	3.76937	1.09877	0.215543	3.88132
ENSMUSG00000038080	yellow	1.96148	4.27765	5.37353	3.73637	6.93202	2.35065	8.55746	4.62904	1.76758	2.17544	2.72632	0.098429	1.7671
ENSMUSG00000038208	turquoise	2.64817	8.50524	7.87599	10.8679	2.94454	9.06459	11.7448	5.57385	0.188687	0.979948	8.48366	0.320007	2.69879
ENSMUSG00000038291	blue	1.5186	9.08287	10.8059	2.51622	3.92593	6.94439	3.59328	4.75389	0.265229	3.44123	0.500921	0.209566	2.12853
ENSMUSG00000038417	blue	4.97379	10.5459	6.5394	7.22572	3.21746	10.6256	10.1255	7.27868	0.199974	7.57952	2.58499	0.693699	6.34114
ENSMUSG00000038527	yellow	0.343219	4.99435	2.5687	2.52503	2.4309	1.91562	5.61535	0.422239	0.627036	0.807162	0.5325	0.365065	0.281452
ENSMUSG00000038534	turquoise	4.37118	6.91722	6.08029	4.74425	5.74122	4.04213	18.6281	7.1166	0.0846996	2.87813	9.80897	0.0841785	5.228
ENSMUSG00000039137	green	0.795429	6.42717	9.76983	3.67352	1.2957	6.99004	3.96296	1.22573	0.0717675	3.60122	0.368809	0.581145	2.80763
ENSMUSG00000039519	grey	0.0402633	17.1846	11.9366	7.622	16.6545	14.0917	18.3901	0.718483	0.164924	1.14389	0.59371	1.01858	0.399801
ENSMUSG00000039539	grey	0.072318	14.6456	17.2	16.6544	10.4846	15.675	14.2696	0.32217	0.591219	0.667691	0.480801	0.391605	0.563525
ENSMUSG00000039628	grey	0.0646929	10.1454	15.0425	10.6795	16.3275	14.4666	10.5351	0.28854	0.137812	0.350501	0.500891	1.06737	0.254796
ENSMUSG00000039648	grey	0.0899564	13.8474	7.56977	23.0742	6.81441	21.9522	15.7246	0.725234	0.199202	0.524893	0.41688	0.696114	0.352939
ENSMUSG00000039809	red	2.20654	4.8413	5.68333	5.21218	3.06912	7.42695	8.1309	3.87593	1.91624	1.84013	4.12123	2.24825	2.82427
ENSMUSG00000039842	turquoise	5.62772	8.03331	11.8778	8.41573	4.30419	3.72638	17.4832	9.54299	0.44013	3.18366	11.5116	0.0690646	7.54638
ENSMUSG00000040181	brown	1.22334	4.53662	4.69042	3.50555	6.15279	5.92539	12.0835	0.198187	0.459806	1.75118	2.71668	1.31879	2.92137
ENSMUSG00000040543	grey	0.239194	19.3117	10.4325	20.1759	21.0379	15.1299	16.9795	0.675529	1.32018	1.40778	0.450216	0.982165	0.960444
ENSMUSG00000040605	red	1.2834	5.54618	2.47167	1.83906	3.58797	6.45354	7.95941	2.66563	1.24252	0.502987	3.25219	1.88891	1.71334
ENSMUSG00000040640	blue	1.51992	9.0069	2.89376	7.88428	7.856	2.62685	4.35561	2.35126	0.0934641	3.59338	0.0912079	1.15466	2.24901
ENSMUSG00000040820	green	5.34203	1.56612	10.4478	3.26268	6.35982	5.32584	5.70229	6.86751	0.195954	8.3798	2.44396	0.198177	7.15043
ENSMUSG00000040860	grey	0.121863	8.8795	15.0425	17.957	9.20074	12.5411	14.4896	0.538488	0.183017	0.743354	0.617553	0.59085	0.6115
ENSMUSG00000040877	blue	0.449963	8.81502	2.55283	9.49225	4.59678	8.28044	5.15768	2.13999	0.132453	2.46973	0.294521	0.151141	1.85221
ENSMUSG00000041199	turquoise	0.748607	6.58176	5.95827	7.8851	9.17315	5.73767	23.4117	3.12641	0.257056	0.136527	11.4811	0.102608	1.57024
ENSMUSG00000041608	blue	0.418968	5.11106	2.9163	10.2935	9.40932	6.2153	3.52014	2.00928	0.638984	1.50237	0.161504	0.437069	0.992789
ENSMUSG00000041653	grey	0.196847	17.7609	12.469	16.4783	10.4102	11.2812	13.7459	0.419824	0.994551	1.1435	0.54622	0.79822	0.437639
ENSMUSG00000041842	blue	0.572421	9.88312	10.8491	7.50787	4.81931	12.1239	7.96432	2.92728	0.0929873	1.57258	0.306203	0.223051	2.20644
ENSMUSG00000042429	turquoise	1.59552	4.60622	5.20407	9.24445	8.98856	4.8696	18.6005	5.37214	0.324196	0.685755	8.3866	0.759859	1.54158
ENSMUSG00000042476	blue	0.274239	4.38793	7.35402	7.76305	2.31396	12.8527	11.7141	1.67037	0.164896	0.66583	0.51184	0.301605	0.864066
ENSMUSG00000042638	grey	0.376253	16.5735	11.7982	18.274	14.1972	12.2305	9.59331	1.33917	0.363811	1.18677	0.165526	0.907702	0.355622
ENSMUSG00000042787	red	0.315046	3.78009	2.90709	0.751318	0.675731	3.09114	6.29786	0.626503	0.151297	0.0608311	2.07812	0.0954696	0.5082
ENSMUSG00000043088	blue	5.15384	8.36219	4.88313	2.01003	4.53682	14.2811	8.47438	5.58754	0.3611	8.33231	2.47608	0.343204	6.47887
ENSMUSG00000043333	brown	0.519531	4.28778	4.84289	3.9124	12.4949	5.90348	2.46936	0.0271155	0.253256	1.87618	0.261267	0.955342	0.518352
ENSMUSG00000043587	turquoise	6.25549	10.212	11.0977	13.076	6.50893	13.2711	27.8347	9.05904	1.22148	2.04836	16.0301	1.29839	9.24124
ENSMUSG00000043639	yellow	0.284588	3.63881	3.15114	4.64282	4.27818	2.57578	4.52806	1.10133	0.2457	0.693414	0.15661	0.303027	0.758947
ENSMUSG00000043833	pink	0.241436	2.05668	0.805109	0.843984	1.09291	2.36874	2.05521	0.148645	0.69073	0.204144	1.15119	0.498099	0.205672
ENSMUSG00000044139	brown	1.49127	4.92389	4.88572	5.1688	12.6131	6.87108	10.6968	1.45916	0.564442	1.66634	2.53505	1.11023	3.08516
ENSMUSG00000044164	green	0.370907	6.78701	2.40083	2.82267	2.13677	6.08514	6.43029	1.42896	0.0566085	0.555204	0.585418	0.488794	1.2974
ENSMUSG00000044461	turquoise	1.48625	6.4492	6.49522	2.83791	4.89731	7.63746	20.386	2.51198	0.0677069	0.0397542	8.20075	0.509159	3.38393
ENSMUSG00000044501	green	2.86364	2.0865	5.20745	2.57757	3.70921	6.74038	8.31232	4.54186	0.0731015	4.58439	1.01586	0.125364	4.58776
ENSMUSG00000044667	brown	0.818006	5.3473	8.50718	8.67837	12.9704	6.66209	3.02575	1.56105	0.913813	2.22401	0.17455	0.774349	1.43431
ENSMUSG00000044748	grey	0.132389	16.1101	7.39784	9.89368	14.9383	21.7937	8.85393	0.243171	0.223324	0.371615	0.355412	1.06331	0.315217
ENSMUSG00000044988	brown	3.27026	7.297	3.82557	9.35992	14.3664	4.82808	14.7834	2.79646	1.08562	8.12307	2.2407	3.15234	5.53523
ENSMUSG00000045410	blue	3.58635	11.4458	8.4302	6.89612	5.76841	11.6792	4.59762	3.42172	0.405766	9.20102	0.88917	0.160047	5.51131
ENSMUSG00000045761	grey	0.111909	14.7946	14.5472	24.6412	12.67	16.773	10.7746	0.214312	0.559887	0.43176	0.867652	0.79668	0.288538
ENSMUSG00000045790	blue	0.688604	4.84101	10.6745	8.70612	10.3113	14.898	2.28612	3.84142	1.22719	1.22508	0.52606	0.14969	0.568914
ENSMUSG00000045912	grey	0.0389793	17.6502	12.6658	9.50789	6.18457	11.1242	14.5339	0.661319	0.143842	0.409092	0.314231	0.737002	0.115714
ENSMUSG00000045967	red	0.819338	4.03677	0.697717	3.54333	1.42545	4.0551	8.12574	2.13755	0.215855	0.458266	2.20881	0.421457	1.12181
ENSMUSG00000046442	grey	0.313865	13.9842	16.9429	23.2927	18.5068	20.9513	12.3275	1.26208	1.84167	1.64762	0.723206	0.425547	1.20613
ENSMUSG00000046572	blue	3.73983	10.2941	8.04385	6.49648	9.7673	10.7732	10.8272	5.69107	0.103364	5.20724	2.82749	0.076471	5.89745
ENSMUSG00000046593	yellow	2.46685	3.52361	6.05974	3.64903	7.85352	3.53093	12.3645	5.4191	0.369433	4.10602	2.28623	0.0555081	4.36474
ENSMUSG00000046598	blue	3.06432	4.02714	4.8351	5.62681	6.51369	13.8766	6.00697	3.99999	0.488232	5.41805	1.7711	0.544249	4.65484
ENSMUSG00000046603	turquoise	1.97207	8.64261	8.84607	13.462	8.02066	8.63895	24.0429	4.03186	0.662559	1.75547	9.11644	2.12886	2.74737
ENSMUSG00000047787	brown	0.637859	5.96113	4.92762	8.97197	1.22107	6.23803	4.57215	0.492208	1.11962	4.51166	0.118679	1.7568	0.355619
ENSMUSG00000047842	yellow	0.306442	3.8255	5.71088	4.84178	3.649	3.45872	0.509947	1.06548	0.15039	1.14918	0.15323	0.478264	0.296514
ENSMUSG00000047990	red	0.776954	2.41916	1.76301	3.3302	2.15304	4.135	2.9281	1.22252	0.797903	0.569056	1.47736	1.71632	0.428072
ENSMUSG00000048329	grey	0.0479721	17.5642	13.0468	18.354	6.63123	9.06652	9.24983	0.179504	0.424879	0.188065	0.554848	0.320735	0.345384
ENSMUSG00000048796	yellow	2.22685	4.53951	3.1703	3.77333	4.69484	4.45125	11.1495	3.36973	0.4548	2.75573	2.65343	0.0629307	2.8924
ENSMUSG00000048832	yellow	3.30936	5.02357	3.26515	2.71423	8.31327	5.26212	11.7222	5.22867	0.954908	4.42649	3.46463	0.0736283	3.95796
ENSMUSG00000048915	turquoise	0.241215	6.49525	5.57181	4.57872	5.80594	12.2139	27.0894	0.359638	1.03888	0.170155	2.73319	0.780499	0.315811
ENSMUSG00000048965	grey	0.196638	12.8914	17.1162	17.0081	20.8605	20.3049	13.2237	0.969704	0.760324	1.42567	0.575037	0.325434	0.917776
ENSMUSG00000049036	grey	0.0829392	9.73802	11.8783	13.1221	7.17943	7.74883	16.7452	0.454742	0.407939	0.26699	0.667979	0.497535	0.382987
ENSMUSG00000049307	blue	1.8848	5.78726	7.83015	8.28575	8.42716	5.4109	2.91584	1.97046	0.200776	4.01637	0.265751	0.311736	5.78174
ENSMUSG00000049349	turquoise	1.03323	5.17541	5.52442	6.15468	7.26042	5.45951	16.9592	5.40057	0.245148	1.1613	2.76235	0.635494	1.49218
ENSMUSG00000049670	black	1.49287	4.25889	2.37384	0.579074	4.44867	2.0024	1.22099	0.0214791	3.41578	0.0865291	3.14134	0.0232352	3.66486
ENSMUSG00000049690	grey	0.0698931	13.5225	14.7568	7.97468	14.8697	18.7959	8.31989	0.28932	0.627524	0.203529	0.555763	0.858853	0.455471
ENSMUSG00000049971	grey	0.0310376	15.5333	14.9045	21.723	13.9375	24.3523	10.0922	0.462047	0.10708	0.745771	0.208599	0.548953	0.408701
ENSMUSG00000050069	grey	0.0359674	10.1919	14.1546	11.8391	15.1316	24.0654	14.2374	0.13158	0.77995	0.239824	0.361971	0.40471	0.424533
ENSMUSG00000050473	grey	0.0557825	12.4123	7.92996	8.08563	6.03768	21.8825	8.84645	0.269244	0.0408814	0.385791	0.624621	0.629095	0.28243
ENSMUSG00000050640	red	0.699037	2.8781	6.08928	2.34307	4.48175	4.96292	4.26223	1.02639	1.23453	0.570524	2.19007	0.571461	1.3225
ENSMUSG00000050761	grey	0.0929374	6.26521	14.563	24.4456	17.6817	20.0239	12.9006	0.37392	0.19611	0.550083	0.326275	0.545603	0.669619
ENSMUSG00000050936	pink	2.46953	1.93667	1.941	1.45083	1.34274	2.5466	0.810329	0.00578326	4.75926	0.0995365	3.96174	4.36752	0.00117656
ENSMUSG00000050973	turquoise	4.2403	10.2982	7.74643	13.8544	9.70329	11.8674	22.1256	6.75659	0.138487	4.65976	10.8166	0.152204	5.3941
ENSMUSG00000051000	green	4.3094	5.88289	9.63008	2.71392	3.11445	1.25115	8.31428	6.49717	0.124356	7.10478	1.38676	0.170261	6.28401
ENSMUSG00000051502	grey	0.179382	17.0202	12.8956	10.8383	12.0076	10.6107	11.1461	0.24445	0.224706	0.210233	0.485079	1.23907	0.322719
ENSMUSG00000051980	brown	1.09763	5.59573	4.1078	8.3736	15.5667	4.93528	5.03038	0.948258	1.27258	2.79165	0.604354	0.644907	2.73458
ENSMUSG00000052373	brown	0.626956	8.77027	7.76161	6.8026	1.2319	6.15107	1.73454	0.0395859	0.051145	0.890512	0.907138	1.42254	0.393597
ENSMUSG00000052565	pink	2.67728	1.13163	2.09811	1.56308	1.06095	2.06693	0.493656	0.0125634	5.0141	0.0278804	4.28487	4.53986	0.0305977
ENSMUSG00000052605	blue	3.73492	4.09142	7.30067	7.00398	4.67592	5.33877	11.967	5.501	0.0947246	5.36074	3.55022	0.229585	6.34254
ENSMUSG00000053046	green	0.152144	2.89195	1.92261	3.69499	6.31562	2.50151	1.28402	0.512416	0.426262	0.773966	0.0803209	0.0398458	0.562188
ENSMUSG00000053519	yellow	1.32334	3.31782	5.3242	2.89465	3.79039	3.06307	8.24349	4.694	0.423949	2.22579	1.16488	0.421413	2.13832
ENSMUSG00000053965	grey	0.108228	8.97295	9.11834	8.02109	6.51752	20.3585	11.257	0.827594	0.386386	0.646569	0.27608	0.573174	0.526808
ENSMUSG00000054099	turquoise	0.99473	8.98815	5.07674	4.27245	4.45538	12.9307	25.6113	1.2778	0.355553	0.0396964	10.4837	0.240336	4.91413
ENSMUSG00000054619	grey	0.117439	17.7144	16.1782	10.8279	9.32401	21.7754	11.2492	0.32695	0.81033	0.407123	0.775074	0.420082	0.426389
ENSMUSG00000054715	turquoise	1.78921	6.6869	11.5544	1.572	8.78033	11.0346	22.7371	5.38273	0.306556	0.891054	6.62978	0.228744	2.41945
ENSMUSG00000054939	grey	0.135124	15.03	15.8319	9.74258	20.1978	21.8824	9.35785	0.518009	0.818487	1.59507	0.398483	0.584337	0.710964
ENSMUSG00000054976	green	1.79119	7.07978	9.97051	3.01697	6.71777	5.14924	4.17721	2.20714	0.0284359	4.36839	0.142424	0.623382	3.90716
ENSMUSG00000055022	yellow	0.418331	2.78148	6.39796	3.99833	9.46225	4.30795	9.14282	1.8957	0.0175194	1.57031	0.298355	0.101965	1.68818
ENSMUSG00000056071	grey	0.586849	12.6335	13.9588	22.3607	11.1814	9.45871	8.66886	0.772382	0.655612	1.33599	0.195864	1.05325	0.185285
ENSMUSG00000056158	brown	3.54595	5.6281	5.93724	6.40586	15.3164	6.36038	2.02444	2.06113	1.19529	6.69079	2.72963	3.39931	4.75734
ENSMUSG00000056569	grey	0.0388736	10.8599	9.58137	13.1466	16.34	13.0806	12.473	0.393503	0.525581	0.332594	0.208494	0.265691	0.354737
ENSMUSG00000056832	red	0.636105	5.30029	5.86636	2.96453	4.67853	5.14492	5.66719	1.84419	0.146665	1.34518	0.653247	0.698627	0.580376
ENSMUSG00000057455	black	3.24855	1.54807	2.4755	2.57559	1.92297	1.37797	1.28761	0.0220119	6.31534	0.403571	5.36538	0.337755	4.9937
ENSMUSG00000058248	grey	0.0830965	9.44033	12.2017	17.5321	17.5993	14.808	17.3526	0.436768	0.296489	0.46999	0.500029	0.549563	0.403806
ENSMUSG00000058979	grey	0.034236	18.3832	14.0589	14.367	13.2456	16.8315	11.2272	1.0222	0.788515	0.323827	0.734346	0.692057	0.327979
ENSMUSG00000060128	turquoise	6.88237	5.02368	8.56514	12.6559	5.92295	1.89382	30.2537	10.5033	1.0449	4.47665	16.394	0.753589	7.63529
ENSMUSG00000060224	grey	0.354371	14.4844	15.1762	11.0025	18.7577	11.3902	18.1098	0.770271	1.37921	0.900606	0.627442	0.214032	1.23317
ENSMUSG00000060380	blue	1.63718	11.1924	5.92751	4.45339	10.792	14.7643	4.47407	2.14784	0.581785	4.80791	0.173281	0.74341	3.29182
ENSMUSG00000060639	pink	1.66888	1.17615	1.97908	1.922	1.61324	2.04359	0.188856	0.0767842	4.69941	0.142098	2.75708	3.14291	0.0651413
ENSMUSG00000060798	grey	0.100901	7.24818	13.5563	24.7648	10.8896	22.6088	14.3491	0.91486	0.373677	0.712209	0.661892	0.695851	0.751368
ENSMUSG00000062380	black	3.46654	1.41145	0.518547	3.20544	1.30206	2.25262	1.04305	0.0587078	6.04422	0.214089	5.95713	0.144606	5.56214
ENSMUSG00000063455	blue	4.77826	4.11787	6.76148	8.73862	5.57972	14.1297	7.32752	6.31711	0.183097	8.52228	0.94764	0.309188	6.65077
ENSMUSG00000063895	green	2.45489	3.35073	6.96897	4.39093	6.60361	3.59493	4.80554	6.1876	0.380005	2.80319	2.87109	0.0719343	2.436
ENSMUSG00000063919	grey	0.363788	16.2609	13.3778	24.6815	16.3345	16.868	18.7611	0.890829	0.243187	0.894821	1.18239	1.70689	0.387241
ENSMUSG00000064263	grey	0.523216	10.7486	8.76698	17.5408	15.0665	10.688	15.4965	0.807196	0.389385	1.09001	0.364303	1.67996	0.404618
ENSMUSG00000067150	turquoise	8.25641	10.1574	10.209	15.3286	7.90127	11.8752	28.4041	12.5044	1.53747	3.87396	17.4466	2.25187	9.44977
ENSMUSG00000067242	yellow	0.961698	3.59057	2.29514	3.52045	8.57265	4.32453	9.19304	2.69441	0.21718	1.63187	0.873898	0.267635	2.72079
ENSMUSG00000067370	turquoise	2.00852	7.8519	11.3835	4.09735	8.56154	7.10193	25.3845	5.84168	0.316832	1.90613	3.70386	0.297791	3.05712
ENSMUSG00000068615	brown	0.670974	8.04142	7.03188	0.935641	12.422	7.55145	13.1268	0.836194	0.200262	0.480269	2.40013	0.477917	1.23835
ENSMUSG00000070476	grey	0.0504466	14.0159	12.4406	11.2582	17.7987	15.4164	12.11	0.159844	0.543333	0.438389	0.28108	0.474355	0.206707
ENSMUSG00000070532	grey	0.0846954	15.2034	13.2093	10.0994	10.1933	11.3206	18.2331	0.359134	0.261923	0.413666	0.465646	0.511377	0.290893
ENSMUSG00000070880	brown	3.41489	7.48989	5.16202	10.8134	10.8475	4.53146	7.67375	2.25067	1.80265	7.1828	2.73157	3.1458	3.38018
ENSMUSG00000071567	yellow	0.547708	3.86838	1.59884	4.0477	1.95973	3.32185	9.78193	1.07096	0.33638	1.43411	0.397048	0.290569	1.97659
ENSMUSG00000071573	grey	0.873879	17.1602	16.092	21.5589	21.2826	13.4317	8.71464	1.53868	0.30851	2.28196	0.256654	1.77352	0.346242
ENSMUSG00000071862	blue	1.70801	4.87183	4.26177	6.49712	7.84521	6.89215	9.2052	3.29983	0.305419	3.65851	0.694135	0.370968	3.29908
ENSMUSG00000073436	blue	0.447599	6.01103	10.57	5.49643	4.09547	8.04018	3.30769	1.16475	0.0789761	2.15906	0.176586	0.245781	1.44161
ENSMUSG00000073542	green	0.729665	2.82921	2.59843	4.10208	3.24225	1.85696	3.33428	1.05914	0.085354	1.10884	0.659829	0.238961	1.19256
ENSMUSG00000073738	grey	0.0798738	15.5516	13.2031	8.00878	20.6229	7.8568	10.5114	0.518364	1.26315	0.579141	0.340277	2.12551	0.345061
ENSMUSG00000074207	brown	2.55507	4.39934	3.85632	11.0124	10.9929	7.52137	10.8149	2.26641	1.6749	5.88612	1.23181	2.88259	2.9773
ENSMUSG00000074715	brown	0.863634	6.49604	4.16945	10.1837	4.76492	4.6722	2.62	0.0289117	0.286103	1.73697	1.62139	2.36634	0.527748
ENSMUSG00000075020	pink	0.285786	1.15523	1.69123	0.403984	0.285375	0.503187	2.69132	0.0244864	1.45341	0.132093	0.896854	1.32391	0.0519306
ENSMUSG00000075225	grey	0.0539572	12.3893	14.6628	9.82058	21.414	9.67193	16.2045	0.567041	0.803656	0.293007	0.331009	0.254849	0.27393
ENSMUSG00000075600	brown	1.94872	9.47508	4.88566	2.3567	8.75759	6.13207	2.46398	0.163267	0.217078	2.45357	3.71855	2.89366	2.04275
ENSMUSG00000078444	red	0.681194	5.09031	0.638362	2.89461	2.09855	7.4122	5.54206	2.58268	0.0707533	0.266331	2.43351	0.488251	0.846158
ENSMUSG00000078908	blue	3.19818	4.35321	5.21893	7.81813	9.02646	4.77125	8.56794	4.50017	0.131257	5.84141	1.64142	0.10342	5.67502
ENSMUSG00000079262	yellow	1.12953	0.869619	5.4076	2.87128	4.9037	3.36114	8.39104	3.74802	0.321539	1.81375	1.00484	0.338231	2.46322
ENSMUSG00000079470	green	2.04373	4.34609	3.79649	2.64614	7.02542	5.48121	0.879956	3.0345	0.0425735	3.65638	0.0746208	0.125109	3.13559
ENSMUSG00000081058	pink	2.19062	1.23409	1.36702	1.63571	1.81358	1.2839	0.354146	0.0311164	5.05285	0.0300237	3.19178	3.98932	0.0568193
ENSMUSG00000084983	grey	0.0884181	15.7174	11.3435	11.6951	13.7832	17.5635	16.9061	0.478154	0.634344	0.372664	0.460988	0.388979	0.5376
ENSMUSG00000085022	blue	1.61712	4.92721	7.39561	5.23729	9.35641	3.62778	10.4121	3.06008	0.225074	3.84517	0.735936	0.0941021	3.00177
ENSMUSG00000085455	blue	0.933854	10.4039	10.6016	5.43334	4.17679	9.11151	11.6316	2.20992	0.0559266	2.86108	0.074293	0.667274	1.99663
ENSMUSG00000085492	grey	0.0729401	17.2279	7.8266	12.4264	13.07	19.9053	14.4125	0.809058	0.270485	0.250983	0.406115	0.490232	0.675494
ENSMUSG00000086390	yellow	2.19891	4.46557	3.58144	4.7732	3.3543	2.14025	7.14161	3.71848	0.420488	4.17229	1.47192	0.294405	2.90713
ENSMUSG00000086714	turquoise	0.786555	4.16473	6.25124	10.4003	8.99238	7.13323	20.812	3.15857	0.297161	0.719832	2.51204	0.168055	2.87785
ENSMUSG00000089706	grey	0.806481	12.1375	9.7963	22.6617	13.3008	16.4104	16.5276	1.25974	0.395555	1.3071	1.97678	2.45127	0.274726
ENSMUSG00000089809	grey	0.186181	11.9825	12.7004	24.2543	16.8164	16.454	17.6889	0.608085	1.50308	0.517151	0.466997	0.530002	0.650639
ENSMUSG00000089872	green	1.75059	6.96029	4.5382	4.51687	3.15747	2.26147	1.31261	2.14741	0.133629	4.47511	0.788836	0.126755	2.27752
ENSMUSG00000090498	grey	0.0603669	13.9526	12.8886	23.4639	17.8598	10.5047	11.938	0.246453	0.663592	0.348891	0.159947	0.906621	0.210638
ENSMUSG00000091058	blue	4.94779	6.24595	8.36722	8.39017	5.52173	11.1743	7.69676	7.36428	0.378532	7.49734	2.24958	0.234867	6.86354
ENSMUSG00000091405	pink	0.430354	1.55566	2.24813	0.334266	1.91925	1.2048	0.458982	0.0070391	1.96576	0.0195329	1.18354	1.56597	0.00889762
ENSMUSG00000091636	grey	0.258102	11.2379	12.0521	12.5772	13.2093	17.3466	10.5658	0.61481	0.695546	0.31675	1.3476	1.61533	0.251402
ENSMUSG00000091994	grey	0.574713	13.6849	15.9817	11.2764	12.6918	14.4374	10.9491	0.936576	1.8751	2.09013	1.12831	0.143826	1.3794
ENSMUSG00000092564	blue	0.335983	5.28217	2.23253	6.0507	11.1174	5.92238	7.63133	0.483313	0.470923	0.944774	0.0319277	0.0510675	0.746303
ENSMUSG00000097145	grey	0.858386	18.7142	16.8434	8.04387	16.6759	9.55125	8.29194	1.3933	2.05037	2.12086	1.64543	0.253477	2.11805
ENSMUSG00000097312	black	0.744569	1.83155	0	1.00845	4.72679	2.30657	2.59095	0.0189802	2.3609	0.244337	2.04536	0.0334783	2.72356
ENSMUSG00000097383	red	0.677576	3.84469	2.15589	3.97681	2.94931	5.94003	3.42519	1.88203	0.109707	0.266035	2.71588	0.47663	1.04829
ENSMUSG00000098053	brown	0.333581	4.97306	3.51715	6.7358	7.34249	3.72291	8.08242	0.229784	0.526764	0.160897	2.39919	1.13174	0.623009
